# Sequence of a *Coxiella* endosymbiont of the tick *Amblyomma nuttalli* suggests a pattern of convergent genome reduction in the *Coxiella* genus

**DOI:** 10.1101/2020.07.17.208157

**Authors:** Tiago Nardi, Emanuela Olivieri, Edward Kariuki, Davide Sassera, Michele Castelli

## Abstract

Ticks require bacterial symbionts for the provision of necessary compounds that are absent in their hematophagous diet. Such symbionts are frequently vertically transmitted and, most commonly, belong to the *Coxiella* genus, which also includes the human pathogen *Coxiella burnetii*. This genus can be divided in four main clades, presenting partial but incomplete co-cladogenesis with the tick hosts. Here we report the genome sequence of a novel *Coxiella*, endosymbiont of the African tick *Amblyomma nuttalli*, and the ensuing comparative analyses. Its size (∼1 Mb) is intermediate between symbionts of *Rhipicephalus* species and other *Amblyomma* species. Phylogenetic analyses show that the novel sequence is the first genome of the B clade, the only one for which no genomes were previously available. Accordingly, it allows to draw an enhanced scenario of the evolution of the genus, one of parallel genome reduction of different endosymbiont lineages, which are now at different stages of reduction from a more versatile ancestor. Gene content comparison allows to infer that the ancestor could be reminiscent of *Coxiella burnetii*. Interestingly, the convergent loss of mismatch repair could have been a major driver of such reductive evolution. Predicted metabolic profiles are rather homogenous among *Coxiella* endosymbionts, in particular vitamin biosynthesis, consistently with a host-supportive role. Concurrently, similarities among *Coxiella* endosymbionts according to host genus and despite phylogenetic unrelatedness hint at possible host-dependent effects.

**Significance statement:** The genus *Coxiella* includes the pathogen *Coxiella burnetii* and widespread nutritional mutualists in ticks. Current knowledge on their evolution is hampered by the limited genomic resources available.

Here we provide the first genome sequence of a *Coxiella* endosymbiont of clade B, the only clade for which none was available.

These data allow to infer an evolutionary scenario of parallel genome reduction among *Coxiella* endosymbionts, with similar constraints, leading to selective retention of biosynthetic pathways beneficial for the host. The combined predicted functional capabilities of the symbionts appear to be a subset of those of *C. burnetii*. Accordingly, this pathogen could be closer to an ancestral state of the endosymbionts, rather than being derived from an endosymbiotic ancestor, as previously hypothesized.
