## Supplementary Tables 1-4 for "Sequence of a *Coxiella* endosymbiont of the tick *Amblyomma nuttalli* suggests a pattern of convergent genome reduction in the *Coxiella* genus"

### Sheet: Suppementary table 1
Genome assembly	Accession
Aquicella siphonis	GCA_902459485.1
“Candidatus Berkiella cookevillensis"	GCA_001431315
Coxiella burnetii RSA 493	GCA_000007765.2
Coxiella burnetii Dugway 5J108-111	GCA_000017105.1
Coxiella endosymbiont of Amblyomma americanum 1	GCA_000815025.1
Coxiella endosymbiont of Amblyomma americanum 2	GCA_002850495.1
Coxiella endosymbiont of Amblyomma sculptum	GCA_009883795.1
Coxiella endosymbiont of Rhipicephalus microplus 1	GCA_002871095.1
Coxiella endosymbiont of Rhipicephalus microplus 2	GCA_002930125.1
Coxiella endosymbiont of Rhipicephalus sanguineus	GCA_002804145.1
Coxiella endosymbiont of Rhipicephalus turanicus	GCA_001077715
Legionella pneumophila subsp. pneumophila str. Philadelphia 1	GCA_000008485.1
Environmental Coxiellaceae bacterium RIFCSPHIGHO2_12_FULL_44_14	GCA_001795425.1
Rickettsiella grylli	GCA_000168295.1
Rickettsiella isopodorum	GCA_001881495.1
Rickettsiella viridis	GCA_003966755.1
Tatlockia micdadei	GCA_000953635.1

### Sheet: Supplementary table 2
Organism	Genome length (bp)	Coding DNA (bp)
Coxiella endosymbiont of Amblyomma americanum 1	656901	568842
Coxiella endosymbiont of Amblyomma americanum 2	656933	566434
Coxiella endosymbiont of Amblyomma sculptum	622921	539589
Coxiella endosymbiont of Rhipicephalus microplus 1	1194772	683985
Coxiella endosymbiont of Rhipicephalus microplus 2	1296467	623102
Coxiella endosymbiont of Rhipicephalus sanguineus	1715759	907053
Coxiella endosymbiont of Rhipicephalus turanicus	1733840	917489
Coxiella endosymbiont of Amblyomma nuttalli	1001386	658399
Coxiella burnetii Dugway 5J108-111	2212937	1769726
Coxiella burnetii RSA 493	2032807	1601033

### Sheet: Supplementary table 3
COGs only in CE of Amblyomma nuttalli
COG	Description	Category
COG3407	Mevalonate pyrophosphate decarboxylase	I
COG2605	Predicted kinase related to galactokinase and mevalonate kinase	R
COG2365	Protein tyrosine/serine phosphatase	T
Other COGs of CE of Amblyomma nuttalli present also in other Coxiella bacteria
COG	Description	Category
COG1949	Oligoribonuclease (3'-5' exoribonuclease)	A
COG0567	2-oxoglutarate dehydrogenase complex, dehydrogenase (E1) component, and related enzymes	C
COG1048	Aconitase A	C
COG0372	Citrate synthase	C
COG1145	Ferredoxin	C
COG3312	FoF1-type ATP synthase assembly protein I	C
COG0056	FoF1-type ATP synthase, alpha subunit	C
COG0055	FoF1-type ATP synthase, beta subunit	C
COG0712	FoF1-type ATP synthase, delta subunit	C
COG0355	FoF1-type ATP synthase, epsilon subunit	C
COG0224	FoF1-type ATP synthase, gamma subunit	C
COG0356	FoF1-type ATP synthase, membrane subunit a	C
COG0711	FoF1-type ATP synthase, membrane subunit b or b'	C
COG0636	FoF1-type ATP synthase, membrane subunit c/Archaeal/vacuolar-type H+-ATPase, subunit K	C
COG1143	Formate hydrogenlyase subunit 6/NADH:ubiquinone oxidoreductase 23 kD subunit (chain I)	C
COG0114	Fumarate hydratase class II	C
COG0240	Glycerol-3-phosphate dehydrogenase	C
COG0843	Heme/copper-type cytochrome/quinol oxidase, subunit 1	C
COG1622	Heme/copper-type cytochrome/quinol oxidase, subunit 2	C
COG1845	Heme/copper-type cytochrome/quinol oxidase, subunit 3	C
COG3125	Heme/copper-type cytochrome/quinol oxidase, subunit 4	C
COG0538	Isocitrate dehydrogenase	C
COG0039	Malate/lactate dehydrogenase	C
COG2878	Na+-translocating ferredoxin:NAD+ oxidoreductase RNF, RnfB subunit	C
COG1034	NADH dehydrogenase/NADH:ubiquinone oxidoreductase 75 kD subunit (chain G)	C
COG0377	NADH:ubiquinone oxidoreductase 20 kD subunit (chhain B) or related Fe-S oxidoreductase	C
COG1905	NADH:ubiquinone oxidoreductase 24 kD subunit (chain E)	C
COG0852	NADH:ubiquinone oxidoreductase 27 kD subunit (chain C)	C
COG0649	NADH:ubiquinone oxidoreductase 49 kD subunit (chain D)	C
COG1005	NADH:ubiquinone oxidoreductase subunit 1 (chain H)	C
COG0713	NADH:ubiquinone oxidoreductase subunit 11 or 4L (chain K)	C
COG1007	NADH:ubiquinone oxidoreductase subunit 2 (chain N)	C
COG0838	NADH:ubiquinone oxidoreductase subunit 3 (chain A)	C
COG1008	NADH:ubiquinone oxidoreductase subunit 4 (chain M)	C
COG0839	NADH:ubiquinone oxidoreductase subunit 6 (chain J)	C
COG1894	NADH:ubiquinone oxidoreductase, NADH-binding 51 kD subunit (chain F)	C
COG1866	Phosphoenolpyruvate carboxykinase, ATP-dependent	C
COG2609	Pyruvate dehydrogenase complex, dehydrogenase (E1) component	C
COG0508	Pyruvate/2-oxoglutarate dehydrogenase complex, dihydrolipoamide acyltransferase (E2) component	C
COG1249	Pyruvate/2-oxoglutarate dehydrogenase complex, dihydrolipoamide dehydrogenase (E3) component or related enzyme	C
COG0022	Pyruvate/2-oxoglutarate/acetoin dehydrogenase complex, dehydrogenase (E1) component	C
COG2142	Succinate dehydrogenase, hydrophobic anchor subunit	C
COG2009	Succinate dehydrogenase/fumarate reductase, cytochrome b subunit	C
COG0479	Succinate dehydrogenase/fumarate reductase, Fe-S protein subunit	C
COG1053	Succinate dehydrogenase/fumarate reductase, flavoprotein subunit	C
COG0074	Succinyl-CoA synthetase, alpha subunit	C
COG0045	Succinyl-CoA synthetase, beta subunit	C
COG1071	TPP-dependent pyruvate or acetoin dehydrogenase subunit alpha	C
COG0221	Inorganic pyrophosphatase	CP
COG3004	Na+/H+ antiporter NhaA	CP
COG1009	NADH:ubiquinone oxidoreductase subunit 5 (chain L)/Multisubunit Na+/H+ antiporter, MnhA subunit	CP
COG1077	Actin-like ATPase involved in cell morphogenesis	D
COG0772	Bacterial cell division protein FtsW, lipid II flippase	D
COG0849	Cell division ATPase FtsA	D
COG0206	Cell division GTPase FtsZ	D
COG2919	Cell division protein FtsB	D
COG3116	Cell division protein FtsL, interacts with FtsB, FtsL and FtsQ	D
COG1589	Cell division septal protein FtsQ	D
COG1792	Cell shape-determining protein MreC	D
COG0489	Chromosome partitioning ATPase, Mrp family, contains Fe-S cluster	D
COG1426	Cytoskeletal protein RodZ, contains Xre-like HTH and DUF4115 domains	D
COG1674	DNA segregation ATPase FtsK/SpoIIIE and related proteins	D
COG0218	GTP-binding protein EngB required for normal cell division	D
COG0536	GTPase involved in cell partioning and DNA repair	DL
COG0768	Cell division protein FtsI/penicillin-binding protein 2	DM
COG0710	3-dehydroquinate dehydratase	E
COG0337	3-dehydroquinate synthetase	E
COG0722	3-deoxy-D-arabino-heptulosonate 7-phosphate (DAHP) synthase	E
COG0128	5-enolpyruvylshikimate-3-phosphate synthase	E
COG0624	Acetylornithine deacetylase/Succinyl-diaminopimelate desuccinylase or related deacylase	E
COG0686	Alanine dehydrogenase	E
COG0531	Amino acid transporter	E
COG0308	Aminopeptidase N	E
COG0010	Arginase family enzyme	E
COG0136	Aspartate-semialdehyde dehydrogenase	E
COG0436	Aspartate/methionine/tyrosine aminotransferase	E
COG0527	Aspartokinase	E
COG0082	Chorismate synthase	E
COG1104	Cysteine sulfinate desulfinase/cysteine desulfurase or related enzyme	E
COG0019	Diaminopimelate decarboxylase	E
COG0253	Diaminopimelate epimerase	E
COG0289	Dihydrodipicolinate reductase	E
COG3104	Dipeptide/tripeptide permease	E
COG0334	Glutamate dehydrogenase/leucine dehydrogenase	E
COG0509	Glycine cleavage system H protein (lipoate-binding)	E
COG1003	Glycine cleavage system protein P (pyridoxal-binding), C-terminal domain	E
COG0403	Glycine cleavage system protein P (pyridoxal-binding), N-terminal domain	E
COG0404	Glycine cleavage system T protein (aminomethyltransferase)	E
COG0665	Glycine/D-amino acid oxidase (deaminating)	E
COG0112	Glycine/serine hydroxymethyltransferase	E
COG0241	Histidinol phosphatase or a related phosphatase	E
COG1509	L-lysine 2,3-aminomutase (EF-P beta-lysylation pathway)	E
COG1760	L-serine deaminase	E
COG2902	NAD-specific glutamate dehydrogenase	E
COG0520	Selenocysteine lyase/Cysteine desulfurase	E
COG0169	Shikimate 5-dehydrogenase	E
COG0703	Shikimate kinase	E
COG2095	Small neutral amino acid transporter SnatA, MarC family	E
COG2171	Tetrahydrodipicolinate N-succinyltransferase	E
COG0006	Xaa-Pro aminopeptidase	E
COG0339	Zn-dependent oligopeptidase	E
COG0458	Carbamoylphosphate synthase large subunit	EF
COG0505	Carbamoylphosphate synthase small subunit	EF
COG0512	Anthranilate/para-aminobenzoate synthase component II	EH
COG0147	Anthranilate/para-aminobenzoate synthases component I	EH
COG0115	Branched-chain amino acid aminotransferase/4-amino-4-deoxychorismate lyase	EH
COG0329	Dihydrodipicolinate synthase/N-acetylneuraminate lyase	EM
COG0493	NADPH-dependent glutamate synthase beta chain or related oxidoreductase	ER
COG1063	Threonine dehydrogenase or related Zn-dependent dehydrogenase	ER
COG0563	Adenylate kinase or related kinase	F
COG0015	Adenylosuccinate lyase	F
COG0104	Adenylosuccinate synthase	F
COG0138	AICAR transformylase/IMP cyclohydrolase PurH	F
COG0540	Aspartate carbamoyltransferase, catalytic chain	F
COG0504	CTP synthase (UTP-ammonia lyase)	F
COG0283	Cytidylate kinase	F
COG0717	Deoxycytidine triphosphate deaminase	F
COG0418	Dihydroorotase	F
COG0167	Dihydroorotate dehydrogenase	F
COG0299	Folate-dependent phosphoribosylglycinamide formyltransferase PurN	F
COG0034	Glutamine phosphoribosylpyrophosphate amidotransferase	F
COG0518	GMP synthase - Glutamine amidotransferase domain	F
COG0194	Guanylate kinase	F
COG0634	Hypoxanthine-guanine phosphoribosyltransferase	F
COG0516	IMP dehydrogenase/GMP reductase	F
COG0061	NAD kinase	F
COG1146	NAD-dependent dihydropyrimidine dehydrogenase, PreA subunit	F
COG0062	NAD(P)H-hydrate repair enzyme Nnr, NAD(P)H-hydrate epimerase domain	F
COG0105	Nucleoside diphosphate kinase	F
COG0461	Orotate phosphoribosyltransferase	F
COG0284	Orotidine-5'-phosphate decarboxylase	F
COG0151	Phosphoribosylamine-glycine ligase	F
COG0150	Phosphoribosylaminoimidazole (AIR) synthetase	F
COG0152	Phosphoribosylaminoimidazole-succinocarboxamide synthase	F
COG0041	Phosphoribosylcarboxyaminoimidazole (NCAIR) mutase	F
COG0046	Phosphoribosylformylglycinamidine (FGAM) synthase, synthetase domain	F
COG0005	Purine nucleoside phosphorylase	F
COG0209	Ribonucleotide reductase alpha subunit	F
COG0208	Ribonucleotide reductase beta subunit, ferritin-like domain	F
COG0125	Thymidylate kinase	F
COG0207	Thymidylate synthase	F
COG0528	Uridylate kinase	F
COG0462	Phosphoribosylpyrophosphate synthetase	FE
COG0537	Diadenosine tetraphosphate (Ap4A) hydrolase or other HIT family hydrolase	FGR
COG0402	Cytosine/adenosine deaminase or related metal-dependent hydrolase	FR
COG0756	dUTPase	FV
COG0126	3-phosphoglycerate kinase	G
COG0205	6-phosphofructokinase	G
COG0483	Archaeal fructose-1,6-bisphosphatase or related enzyme of inositol monophosphatase family	G
COG0148	Enolase	G
COG0191	Fructose/tagatose bisphosphate aldolase	G
COG0057	Glyceraldehyde-3-phosphate dehydrogenase/erythrose-4-phosphate dehydrogenase	G
COG1216	Glycosyltransferase, GT2 family	G
COG0036	Pentose-5-phosphate-3-epimerase	G
COG0696	Phosphoglycerate mutase (BPG-independent, AlkP superfamily)	G
COG0279	Phosphoheptose isomerase	G
COG1109	Phosphomannomutase	G
COG2814	Predicted arabinose efflux permease, MFS family	G
COG0469	Pyruvate kinase	G
COG0120	Ribose 5-phosphate isomerase	G
COG2271	Sugar phosphate permease	G
COG0021	Transketolase	G
COG0149	Triosephosphate isomerase	G
COG0477	MFS family permease	GEPR
COG1682	ABC-type polysaccharide/polyol phosphate export permease	GM
COG1134	ABC-type polysaccharide/polyol phosphate transport system, ATPase component	GM
COG2227	2-polyprenyl-3-methyl-5-hydroxy-6-metoxy-1,4-benzoquinol methylase	H
COG0108	3,4-dihydroxy-2-butanone 4-phosphate synthase	H
COG1995	4-hydroxy-L-threonine phosphate dehydrogenase PdxA	H
COG0382	4-hydroxybenzoate polyprenyltransferase	H
COG0212	5-formyltetrahydrofolate cyclo-ligase	H
COG0190	5,10-methylene-tetrahydrofolate dehydrogenase/Methenyl tetrahydrofolate cyclohydrolase	H
COG0054	6,7-dimethyl-8-ribityllumazine synthase (Riboflavin synthase beta chain)	H
COG0156	7-keto-8-aminopelargonate synthetase or related enzyme	H
COG0801	7,8-dihydro-6-hydroxymethylpterin-pyrophosphokinase	H
COG0161	Adenosylmethionine-8-amino-7-oxononanoate aminotransferase	H
COG0029	Aspartate oxidase	H
COG0502	Biotin synthase or related enzyme	H
COG0340	Biotin-(acetyl-CoA carboxylase) ligase	H
COG2941	Demethoxyubiquinone hydroxylase, CLK1/Coq7/Cat5 family	H
COG0237	Dephospho-CoA kinase	H
COG0132	Dethiobiotin synthetase	H
COG0262	Dihydrofolate reductase	H
COG1539	Dihydroneopterin aldolase	H
COG0294	Dihydropteroate synthase	H
COG0196	FAD synthase	H
COG0285	Folylpolyglutamate synthase/Dihydropteroate synthase	H
COG0142	Geranylgeranyl pyrophosphate synthase	H
COG0302	GTP cyclohydrolase I	H
COG0351	Hydroxymethylpyrimidine/phosphomethylpyrimidine kinase	H
COG0413	Ketopantoate hydroxymethyltransferase	H
COG0320	Lipoate synthase	H
COG0321	Lipoate-protein ligase B	H
COG0476	Molybdopterin or thiamine biosynthesis adenylyltransferase	H
COG0171	NH3-dependent NAD+ synthetase	H
COG1546	Nicotinamide mononucleotide (NMN) deamidase PncC	H
COG0157	Nicotinate-nucleotide pyrophosphorylase	H
COG1057	Nicotinic acid mononucleotide adenylyltransferase	H
COG1072	Panthothenate kinase	H
COG0414	Panthothenate synthetase	H
COG0669	Phosphopantetheine adenylyltransferase	H
COG2091	Phosphopantetheinyl transferase	H
COG0452	Phosphopantothenoylcysteine synthetase/decarboxylase	H
COG0854	Pyridoxine 5'-phosphate synthase PdxJ	H
COG0259	Pyridoxine/pyridoxamine 5'-phosphate oxidase	H
COG0117	Pyrimidine deaminase domain of riboflavin biosynthesis protein RibD	H
COG0379	Quinolinate synthase	H
COG0307	Riboflavin synthase alpha chain	H
COG0499	S-adenosylhomocysteine hydrolase	H
COG0192	S-adenosylmethionine synthetase	H
COG2104	Sulfur carrier protein ThiS (thiamine biosynthesis)	H
COG2022	Thiamin biosynthesis thiazole synthase ThiGH, ThiG subunit	H
COG0422	Thiamine biosynthesis protein ThiC	H
COG0611	Thiamine monophosphate kinase	H
COG3165	Ubiquinone biosynthesis protein UbiJ, contains SCP2 domain	H
COG2226	Ubiquinone/menaquinone biosynthesis C-methylase UbiE	H
COG0654	2-polyprenyl-6-methoxyphenol hydroxylase and related FAD-dependent oxidoreductases	HC
COG1932	Phosphoserine aminotransferase	HE
COG0511	Biotin carboxyl carrier protein	HI
COG0109	Polyprenyltransferase (heme O synthase)	HI
COG0111	Phosphoglycerate dehydrogenase or related dehydrogenase	HR
COG0596	Pimeloyl-ACP methyl ester carboxylesterase	HR
COG0661	Predicted unusual protein kinase regulating ubiquinone biosynthesis, AarF/ABC1/UbiB family	HT
COG0204	1-acyl-sn-glycerol-3-phosphate acyltransferase	I
COG0764	3-hydroxymyristoyl/3-hydroxydecanoyl-(acyl carrier protein) dehydratase	I
COG0332	3-oxoacyl-[acyl-carrier-protein] synthase III	I
COG0825	Acetyl-CoA carboxylase alpha subunit	I
COG0777	Acetyl-CoA carboxylase beta subunit	I
COG4799	Acetyl-CoA carboxylase, carboxyltransferase component	I
COG4770	Acetyl/propionyl-CoA carboxylase, alpha subunit	I
COG1960	Acyl-CoA dehydrogenase related to the alkylation response protein AidB	I
COG0439	Biotin carboxylase	I
COG0575	CDP-diglyceride synthetase	I
COG1024	Enoyl-CoA hydratase/carnithine racemase	I
COG0416	Fatty acid/phospholipid biosynthesis enzyme	I
COG1257	Hydroxymethylglutaryl-CoA reductase	I
COG1443	Isopentenyldiphosphate isomerase	I
COG0331	Malonyl CoA-acyl carrier protein transacylase	I
COG1577	Mevalonate kinase	I
COG1267	Phosphatidylglycerophosphatase A	I
COG0558	Phosphatidylglycerophosphate synthase	I
COG0688	Phosphatidylserine decarboxylase	I
COG1183	Phosphatidylserine synthase	I
COG1502	Phosphatidylserine/phosphatidylglycerophosphate/cardiolipin synthase or related enzyme	I
COG0344	Phospholipid biosynthesis protein PlsY, probable glycerol-3-phosphate acyltransferase	I
COG3007	Trans-2-enoyl-CoA reductase	I
COG0020	Undecaprenyl pyrophosphate synthase	I
COG0304	3-oxoacyl-(acyl-carrier-protein) synthase	IQ
COG0236	Acyl carrier protein	IQ
COG1028	NAD(P)-dependent dehydrogenase, short-chain alcohol dehydrogenase family	IQR
COG0030	16S rRNA A1518 and A1519 N6-dimethyltransferase RsmA/KsgA/DIM1 (may also have DNA glycosylase/AP lyase activity)	J
COG0313	16S rRNA C1402 (ribose-2'-O) methylase RsmI	J
COG0275	16S rRNA C1402 N4-methylase RsmH	J
COG0357	16S rRNA G527 N7-methylase RsmG (former glucose-inhibited division protein B)	J
COG0742	16S rRNA G966 N2-methylase RsmD	J
COG0293	23S rRNA U2552 (ribose-2'-O)-methylase RlmE/FtsJ	J
COG0013	Alanyl-tRNA synthetase	J
COG0018	Arginyl-tRNA synthetase	J
COG0154	Asp-tRNAAsn/Glu-tRNAGln amidotransferase A subunit or related amidase	J
COG0064	Asp-tRNAAsn/Glu-tRNAGln amidotransferase B subunit	J
COG0721	Asp-tRNAAsn/Glu-tRNAGln amidotransferase C subunit	J
COG0173	Aspartyl-tRNA synthetase	J
COG0215	Cysteinyl-tRNA synthetase	J
COG2269	Elongation factor P--beta-lysine ligase (EF-P beta-lysylation pathway)	J
COG0008	Glutamyl- or glutaminyl-tRNA synthetase	J
COG0752	Glycyl-tRNA synthetase, alpha subunit	J
COG0751	Glycyl-tRNA synthetase, beta subunit	J
COG0124	Histidyl-tRNA synthetase	J
COG0060	Isoleucyl-tRNA synthetase	J
COG0495	Leucyl-tRNA synthetase	J
COG1190	Lysyl-tRNA synthetase (class II)	J
COG0024	Methionine aminopeptidase	J
COG0223	Methionyl-tRNA formyltransferase	J
COG0143	Methionyl-tRNA synthetase	J
COG2890	Methylase of polypeptide chain release factors	J
COG0242	Peptide deformylase	J
COG0193	Peptidyl-tRNA hydrolase	J
COG0016	Phenylalanyl-tRNA synthetase alpha subunit	J
COG0072	Phenylalanyl-tRNA synthetase beta subunit	J
COG1185	Polyribonucleotide nucleotidyltransferase (polynucleotide phosphorylase)	J
COG0442	Prolyl-tRNA synthetase	J
COG0216	Protein chain release factor A	J
COG1186	Protein chain release factor B	J
COG0564	Pseudouridylate synthase, 23S rRNA- or tRNA-specific	J
COG1530	Ribonuclease G or E	J
COG0689	Ribonuclease PH	J
COG0806	Ribosomal 30S subunit maturation factor RimM, required for 16S rRNA processing	J
COG0081	Ribosomal protein L1	J
COG0244	Ribosomal protein L10	J
COG0080	Ribosomal protein L11	J
COG0102	Ribosomal protein L13	J
COG0093	Ribosomal protein L14	J
COG0200	Ribosomal protein L15	J
COG0197	Ribosomal protein L16/L10AE	J
COG0203	Ribosomal protein L17	J
COG0256	Ribosomal protein L18	J
COG0335	Ribosomal protein L19	J
COG0090	Ribosomal protein L2	J
COG0292	Ribosomal protein L20	J
COG0261	Ribosomal protein L21	J
COG0091	Ribosomal protein L22	J
COG0089	Ribosomal protein L23	J
COG0198	Ribosomal protein L24	J
COG1825	Ribosomal protein L25 (general stress protein Ctc)	J
COG0211	Ribosomal protein L27	J
COG0227	Ribosomal protein L28	J
COG0255	Ribosomal protein L29	J
COG0087	Ribosomal protein L3	J
COG1841	Ribosomal protein L30/L7E	J
COG0254	Ribosomal protein L31	J
COG0333	Ribosomal protein L32	J
COG0267	Ribosomal protein L33	J
COG0230	Ribosomal protein L34	J
COG0291	Ribosomal protein L35	J
COG0257	Ribosomal protein L36	J
COG0088	Ribosomal protein L4	J
COG0094	Ribosomal protein L5	J
COG0097	Ribosomal protein L6P/L9E	J
COG0222	Ribosomal protein L7/L12	J
COG0359	Ribosomal protein L9	J
COG0539	Ribosomal protein S1	J
COG0051	Ribosomal protein S10	J
COG0100	Ribosomal protein S11	J
COG0048	Ribosomal protein S12	J
COG0099	Ribosomal protein S13	J
COG0199	Ribosomal protein S14	J
COG0184	Ribosomal protein S15P/S13E	J
COG0228	Ribosomal protein S16	J
COG0186	Ribosomal protein S17	J
COG0185	Ribosomal protein S19	J
COG0052	Ribosomal protein S2	J
COG0268	Ribosomal protein S20	J
COG0828	Ribosomal protein S21	J
COG0092	Ribosomal protein S3	J
COG0522	Ribosomal protein S4 or related protein	J
COG0098	Ribosomal protein S5	J
COG0360	Ribosomal protein S6	J
COG0049	Ribosomal protein S7	J
COG0096	Ribosomal protein S8	J
COG0103	Ribosomal protein S9	J
COG0799	Ribosomal silencing factor RsfS, regulates association of 30S and 50S subunits	J
COG2867	Ribosome association toxin PasT (RatA) of the RatAB toxin-antitoxin module	J
COG0233	Ribosome recycling factor	J
COG0012	Ribosome-binding ATPase YchF, GTP1/OBG family	J
COG0858	Ribosome-binding factor A	J
COG1734	RNA polymerase-binding transcription factor DksA	J
COG0724	RNA recognition motif (RRM) domain	J
COG0172	Seryl-tRNA synthetase	J
COG0319	ssRNA-specific RNase YbeY, 16S rRNA maturation enzyme	J
COG0441	Threonyl-tRNA synthetase	J
COG0481	Translation elongation factor EF-4, membrane-bound GTPase	J
COG0480	Translation elongation factor EF-G, a GTPase	J
COG0264	Translation elongation factor EF-Ts	J
COG0050	Translation elongation factor EF-Tu, a GTPase	J
COG0231	Translation elongation factor P (EF-P)/translation initiation factor 5A (eIF-5A)	J
COG0361	Translation initiation factor IF-1	J
COG0532	Translation initiation factor IF-2, a GTPase	J
COG0290	Translation initiation factor IF-3	J
COG0621	tRNA A37 methylthiotransferase MiaB	J
COG0324	tRNA A37 N6-isopentenylltransferase MiaA	J
COG0802	tRNA A37 threonylcarbamoyladenosine biosynthesis protein TsaE	J
COG1214	tRNA A37 threonylcarbamoyladenosine modification protein TsaB	J
COG0009	tRNA A37 threonylcarbamoyladenosine synthetase subunit TsaC/SUA5/YrdC	J
COG0533	tRNA A37 threonylcarbamoyltransferase TsaD	J
COG0566	tRNA G18 (ribose-2'-O)-methylase SpoU	J
COG0336	tRNA G37 N-methylase TrmD	J
COG0617	tRNA nucleotidyltransferase/poly(A) polymerase	J
COG0482	tRNA U34 2-thiouridine synthase MnmA/TrmU, contains the PP-loop ATPase domain	J
COG0445	tRNA U34 5-carboxymethylaminomethyl modifying enzyme MnmG/GidA	J
COG0486	tRNA U34 5-carboxymethylaminomethyl modifying GTPase MnmE/TrmE	J
COG0101	tRNA U38,U39,U40 pseudouridine synthase TruA	J
COG0130	tRNA U55 pseudouridine synthase TruB, may also work on U342 of tmRNA	J
COG0590	tRNA(Arg) A34 adenosine deaminase TadA	J
COG0037	tRNA(Ile)-lysidine synthase TilS/MesJ	J
COG0180	Tryptophanyl-tRNA synthetase	J
COG0162	Tyrosyl-tRNA synthetase	J
COG0525	Valyl-tRNA synthetase	J
COG1670	Protein N-acetyltransferase, RimJ/RimL family	JO
COG1386	Chromosome segregation and condensation protein ScpB	K
COG2901	DNA-binding protein Fis (factor for inversion stimulation)	K
COG1959	DNA-binding transcriptional regulator, IscR family	K
COG0202	DNA-directed RNA polymerase, alpha subunit/40 kD subunit	K
COG0085	DNA-directed RNA polymerase, beta subunit/140 kD subunit	K
COG0086	DNA-directed RNA polymerase, beta' subunit/160 kD subunit	K
COG0568	DNA-directed RNA polymerase, sigma subunit (sigma70/sigma32)	K
COG1758	DNA-directed RNA polymerase, subunit K/omega	K
COG0571	dsRNA-specific ribonuclease	K
COG0557	Exoribonuclease R	K
COG1678	Putative transcriptional regulator, AlgH/UPF0301 family	K
COG0816	RNase H-fold protein, predicted Holliday junction resolvase in Firmicutes and mycoplasms, involved in anti-termination at Rho-dependent terminators	K
COG0195	Transcription antitermination factor NusA, contains S1 and KH domains	K
COG0250	Transcription antitermination factor NusG	K
COG0782	Transcription elongation factor, GreA/GreB family	K
COG0781	Transcription termination factor NusB	K
COG1158	Transcription termination factor Rho	K
COG0217	Transcriptional and/or translational regulatory protein YebC/TACO1	KJ
COG0258	5'-3' exonuclease	L
COG1194	Adenine-specific DNA glycosylase, acts on AG and A-oxoG pairs	L
COG0433	Archaeal DNA helicase HerA or a related bacterial ATPase, contains HAS-barrel and ATPase domains	L
COG1074	ATP-dependent exoDNAse (exonuclease V) beta subunit (contains helicase and exonuclease domains)	L
COG0776	Bacterial nucleoid DNA-binding protein	L
COG0496	Broad specificity polyphosphatase and 5'/3'-nucleotidase SurE	L
COG0593	Chromosomal replication initiation ATPase DnaA	L
COG1322	DNA anti-recombination protein (rearrangement mutator) RmuC	L
COG0188	DNA gyrase/topoisomerase IV, subunit A	L
COG0187	DNA gyrase/topoisomerase IV, subunit B	L
COG0592	DNA polymerase III sliding clamp (beta) subunit, PCNA homolog	L
COG0587	DNA polymerase III, alpha subunit	L
COG0470	DNA polymerase III, delta prime subunit	L
COG1466	DNA polymerase III, delta subunit	L
COG0847	DNA polymerase III, epsilon subunit or related 3'-5' exonuclease	L
COG2812	DNA polymerase III, gamma/tau subunits	L
COG0358	DNA primase (bacterial type)	L
COG0550	DNA topoisomerase IA	L
COG0177	Endonuclease III	L
COG1722	Exonuclease VII small subunit	L
COG1570	Exonuclease VII, large subunit	L
COG0632	Holliday junction resolvasome RuvABC DNA-binding subunit	L
COG0817	Holliday junction resolvasome RuvABC endonuclease subunit	L
COG2255	Holliday junction resolvasome RuvABC, ATP-dependent DNA helicase subunit	L
COG0272	NAD-dependent DNA ligase	L
COG1198	Primosomal protein N' (replication factor Y) - superfamily II helicase	L
COG0468	RecA/RadA recombinase	L
COG2887	RecB family exonuclease	L
COG1200	RecG-like helicase	L
COG1195	Recombinational DNA repair ATPase RecF	L
COG1381	Recombinational DNA repair protein (RecF pathway)	L
COG0353	Recombinational DNA repair protein RecR	L
COG0305	Replicative DNA helicase	L
COG0328	Ribonuclease HI	L
COG0629	Single-stranded DNA-binding protein	L
COG0608	Single-stranded DNA-specific exonuclease, DHH superfamily, may be involved in archaeal DNA replication intiation	L
COG0210	Superfamily I DNA or RNA helicase	L
COG0692	Uracil DNA glycosylase	L
COG2877	3-deoxy-D-manno-octulosonic acid (KDO) 8-phosphate synthase	M
COG1519	3-deoxy-D-manno-octulosonic-acid transferase	M
COG1137	ABC-type lipopolysaccharide export system, ATPase component	M
COG1136	ABC-type lipoprotein export system, ATPase component	M
COG4591	ABC-type transport system, involved in lipoprotein release, permease component	M
COG1043	Acyl-[acyl carrier protein]--UDP-N-acetylglucosamine O-acyltransferase	M
COG0859	ADP-heptose:LPS heptosyltransferase	M
COG0787	Alanine racemase	M
COG0815	Apolipoprotein N-acyltransferase	M
COG1207	Bifunctional protein GlmU, N-acetylglucosamine-1-phosphate-uridyltransferase/glucosamine-1-phosphate-acetyltransferase	M
COG2891	Cell shape-determining protein MreD	M
COG1212	CMP-2-keto-3-deoxyoctulosonic acid synthetase	M
COG1686	D-alanyl-D-alanine carboxypeptidase	M
COG0399	dTDP-4-amino-4,6-dideoxygalactose transaminase	M
COG0449	Glucosamine 6-phosphate synthetase, contains amidotransferase and phosphosugar isomerase domains	M
COG0796	Glutamate racemase	M
COG0763	Lipid A disaccharide synthetase	M
COG2956	Lipopolysaccharide biosynthesis regulator YciM, contains six TPR domains and a predicted metal-binding C-terminal domain	M
COG3117	Lipopolysaccharide export system protein LptC	M
COG1388	LysM repeat	M
COG0706	Membrane protein insertase Oxa1/YidC/SpoIIIJ, required for the localization of integral membrane proteins	M
COG3083	Membrane-anchored periplasmic protein YejM, alkaline phosphatase superfamily	M
COG0759	Membrane-anchored protein YidD, putatitve component of membrane protein insertase Oxa1/YidC/SpoIIIJ	M
COG2951	Membrane-bound lytic murein transglycosylase B	M
COG0739	Murein DD-endopeptidase MepM and murein hydrolase activator NlpD, contain LysM domain	M
COG0860	N-acetylmuramoyl-L-alanine amidase	M
COG0451	Nucleoside-diphosphate-sugar epimerase	M
COG3637	Opacity protein and related surface antigens	M
COG2980	Outer membrane lipoprotein LptE/RlpB (LPS assembly)	M
COG3203	Outer membrane protein (porin)	M
COG4775	Outer membrane protein assembly factor BamA	M
COG4105	Outer membrane protein assembly factor BamD, BamD/ComL family	M
COG0728	Peptidoglycan biosynthesis protein MviN/MurJ, putative lipid II flippase	M
COG0810	Periplasmic protein TonB, links inner and outer membranes	M
COG0682	Prolipoprotein diacylglyceryltransferase	M
COG0797	Rare lipoprotein A, peptidoglycan hydrolase digesting "naked" glycans, contains C-terminal SPOR domain	M
COG0741	Soluble lytic murein transglycosylase and related regulatory proteins (some contain LysM/invasin domains)	M
COG1663	Tetraacyldisaccharide-1-P 4'-kinase	M
COG2908	UDP-2,3-diacylglucosamine pyrophosphatase LpxH	M
COG1044	UDP-3-O-[3-hydroxymyristoyl] glucosamine N-acyltransferase	M
COG0774	UDP-3-O-acyl-N-acetylglucosamine deacetylase	M
COG0812	UDP-N-acetylenolpyruvoylglucosamine reductase	M
COG0766	UDP-N-acetylglucosamine enolpyruvyl transferase	M
COG0707	UDP-N-acetylglucosamine:LPS N-acetylglucosamine transferase	M
COG0773	UDP-N-acetylmuramate-alanine ligase	M
COG0771	UDP-N-acetylmuramoylalanine-D-glutamate ligase	M
COG0472	UDP-N-acetylmuramyl pentapeptide phosphotransferase/UDP-N-acetylglucosamine-1-phosphate transferase	M
COG0770	UDP-N-acetylmuramyl pentapeptide synthase	M
COG0769	UDP-N-acetylmuramyl tripeptide synthase	M
COG0795	Lipopolysaccharide export LptBFGC system, permease protein LptF	MN
COG2825	Periplasmic chaperone for outer membrane proteins, Skp family	MO
COG1778	3-deoxy-D-manno-octulosonate 8-phosphate phosphatase KdsC and related HAD superfamily phosphatases	MR
COG1181	D-alanine-D-alanine ligase and related ATP-grasp enzymes	MR
COG0597	Lipoprotein signal peptidase	MU
COG0084	Tat protein secretion system quality control protein TatD (DNase activity)	N
COG0542	ATP-dependent Clp protease ATP-binding subunit ClpA	O
COG0466	ATP-dependent Lon protease, bacterial type	O
COG1219	ATP-dependent protease Clp, ATPase subunit	O
COG0740	ATP-dependent protease ClpP, protease subunit	O
COG1220	ATP-dependent protease HslVU (ClpYQ), ATPase subunit	O
COG5405	ATP-dependent protease HslVU (ClpYQ), peptidase subunit	O
COG0465	ATP-dependent Zn proteases	O
COG0793	C-terminal processing protease CtpA/Prc, contains a PDZ domain	O
COG0459	Chaperonin GroEL (HSP60 family)	O
COG0234	Co-chaperonin GroES (HSP10)	O
COG0484	DnaJ-class molecular chaperone with C-terminal Zn finger domain	O
COG0170	Dolichol kinase	O
COG0396	Fe-S cluster assembly ATPase SufC	O
COG0316	Fe-S cluster assembly iron-binding protein IscA	O
COG0719	Fe-S cluster assembly scaffold protein SufB	O
COG0354	Folate-binding Fe-S cluster repair protein YgfZ, possible role in tRNA modification	O
COG0695	Glutaredoxin	O
COG0278	Glutaredoxin-related protein	O
COG0625	Glutathione S-transferase	O
COG2151	Metal-sulfur cluster biosynthetic enzyme	O
COG0443	Molecular chaperone DnaK (HSP70)	O
COG0576	Molecular chaperone GrpE (heat shock protein)	O
COG0071	Molecular chaperone IbpA, HSP20 family	O
COG3118	Negative regulator of GroEL, contains thioredoxin-like and TPR-like domains	O
COG0822	NifU homolog involved in Fe-S cluster formation	O
COG0760	Parvulin-like peptidyl-prolyl isomerase	O
COG0616	Periplasmic serine protease, ClpP class	O
COG0265	Periplasmic serine protease, S1-C subfamily, contain C-terminal PDZ domain	O
COG1225	Peroxiredoxin	O
COG2938	Succinate dehydrogenase flavin-adding protein, antitoxin component of the CptAB toxin-antitoxin module	O
COG0492	Thioredoxin reductase	O
COG0691	tmRNA-binding protein	O
COG1994	Zn-dependent protease (includes SpoIVFB)	O
COG0501	Zn-dependent protease with chaperone function	O
COG1899	Deoxyhypusine synthase	OJ
COG4986	ABC-type anion transport system, duplicated permease component	P
COG1116	ABC-type nitrate/sulfonate/bicarbonate transport system, ATPase component	P
COG1230	Co/Zn/Cd efflux system component	P
COG0053	Divalent metal cation (Fe/Co/Zn/Cd) transporter	P
COG0735	Fe2+ or Zn2+ uptake regulation protein	P
COG0370	Fe2+ transport system protein B	P
COG1918	Fe2+ transport system protein FeoA	P
COG0475	Kef-type K+ transport system, membrane component KefB	P
COG0607	Rhodanese-related sulfurtransferase	P
COG0605	Superoxide dismutase	P
COG2924	Fe-S cluster biosynthesis and repair protein YggX	PO
COG2050	Acyl-coenzyme A thioesterase PaaI, contains HGG motif	Q
COG0412	Dienelactone hydrolase	Q
COG2945	Alpha/beta superfamily hydrolase	R
COG0718	Conserved DNA-binding protein YbaB (function unknown)	R
COG0491	Glyoxylase or a related metal-dependent hydrolase, beta-lactamase superfamily II	R
COG0670	Integral membrane protein, interacts with FtsH	R
COG0673	Predicted dehydrogenase	R
COG0400	Predicted esterase	R
COG3313	Predicted Fe-S protein YdhL, DUF1289 family	R
COG1160	Predicted GTPases	R
COG5495	Predicted oxidoreductase, contains short-chain dehydrogenase (SDR) and DUF2520 domains	R
COG0628	Predicted PurR-regulated permease PerM	R
COG1054	Predicted sulfurtransferase	R
COG1032	Radical SAM superfamily enzyme YgiQ, UPF0313 family	R
COG1565	SAM-dependent methyltransferase, MidA family	R
COG2969	Stringent starvation protein B	R
COG0325	Uncharacterized pyridoxal phosphate-containing protein, affects Ilv metabolism, UPF0001 family	R
COG2823	Osmotically-inducible protein OsmY, contains BON domain	S
COG1704	Uncharacterized conserved protein	S
COG2922	Uncharacterized conserved protein Smg, DUF494 family	S
COG2835	Uncharacterized conserved protein YbaR, Trm112 family	S
COG0762	Uncharacterized conserved protein YggT, Ycf19 family	S
COG3164	Uncharacterized conserved protein YhdP, contains DUF3971 and AsmA2 domains	S
COG1561	Uncharacterized conserved protein YicC, UPF0701 family	S
COG1610	Uncharacterized conserved protein YqeY	S
COG2960	Uncharacterized conserved protein YqiC, BMFP domain	S
COG4391	Uncharacterized conserved protein, contains Zn-finger domain	S
COG0586	Uncharacterized membrane protein DedA, SNARE-associated domain	S
COG1289	Uncharacterized membrane protein YccC	S
COG1297	Uncharacterized membrane protein, oligopeptide transporter (OPT) family	S
COG1286	Uncharacterized membrane protein, required for colicin V production	S
COG3323	Uncharacterized protein	S
COG4517	Uncharacterized protein	S
COG4701	Uncharacterized protein	S
COG5007	Acid stress-induced BolA-like protein IbaG/YrbA, predicted regulator of iron metabolism	T
COG0517	CBS domain	T
COG0639	Diadenosine tetraphosphatase ApaH/serine/threonine protein phosphatase, PP2A family	T
COG2062	Phosphohistidine phosphatase SixA	T
COG2976	Putative negative regulator of RcsB-dependent stress response	T
COG1493	Serine kinase of the HPr protein, regulates carbohydrate metabolism	T
COG5002	Signal transduction histidine kinase	T
COG3605	Signal transduction protein containing GAF and PtsI domains	T
COG1551	sRNA-binding carbon storage regulator CsrA	T
COG0271	Stress-induced morphogen (activity unknown)	T
COG1925	Phosphotransferase system, HPr and related phosphotransfer proteins	TG
COG0317	(p)ppGpp synthase/hydrolase, HD superfamily	TK
COG0745	DNA-binding response regulator, OmpR family, contains REC and winged-helix (wHTH) domain	TK
COG0823	Periplasmic component of the Tol biopolymer transport system	U
COG0653	Preprotein translocase subunit SecA (ATPase, RNA helicase)	U
COG0342	Preprotein translocase subunit SecD	U
COG0690	Preprotein translocase subunit SecE	U
COG0341	Preprotein translocase subunit SecF	U
COG1314	Preprotein translocase subunit SecG	U
COG0201	Preprotein translocase subunit SecY	U
COG1862	Preprotein translocase subunit YajC	U
COG0681	Signal peptidase I	U
COG0541	Signal recognition particle GTPase	U
COG0552	Signal recognition particle GTPase	U
COG0494	8-oxo-dGTP pyrophosphatase MutT and related house-cleaning NTP pyrophosphohydrolases, NUDIX family	V
COG1132	ABC-type multidrug transport system, ATPase and permease component	V
COG0450	Alkyl hydroperoxide reductase subunit AhpC (peroxiredoxin)	V
COG0251	Enamine deaminase RidA, house cleaning of reactive enamine intermediates, YjgF/YER057c/UK114 family	V
COG2914	Putative antitoxin component PasI (RatB) of the RatAB toxin-antitoxin module, ubiquitin-RnfH superfamily	V

### Sheet: Supplementary table 4
	CE A. nuttalli	CE A. americanum 1	CE A. americanum 2	CE A. sculptum	CE R. turanicus	CE R. sanguineus	CE R. microplus 1	CE R. microplus 2	C. burnetii Dugway	C. burnetii RSA
Thiamine (B1)
thiC	1	1	1	1	0	0	0	0	1	1
thiDE	1	1	1	1	0	0	0	0	1	1
nifS	1	1	1	1	1	1	1	1	1	1
thiF	1	1	1	1	0	0	0	0	1	1
thiG	1	1	1	1	0	0	0	0	1	1
thiL	1	0	0	0	1	1	1	1	1	1
Riboflavin (B2)
ribA	1	1	1	1	1	1	1	1	1	1
ribD	1	1	1	1	1	1	1	1	1	1
ribH	1	1	1	1	1	1	1	1	1	1
ribC	1	1	1	1	1	1	1	1	1	1
ribF	1	1	1	1	1	1	1	1	1	1
Nicotinate (B3)
nadB	1	1	1	1	1	1	1	1	1	1
nadA	1	1	1	1	0	0	0	0	1	1
nadC	1	1	1	1	0	0	0	0	1	1
nadD	1	1	1	1	1	1	0	0	1	1
nadE	1	1	1	1	1	1	1	1	0	0
Pantothenate (B5)
panB	1	1	1	1	1	1	1	1	1	1
panC	1	1	1	1	1	1	1	1	1	1
Pyridoxine (B6)
epd	1	1	1	1	1	1	1	1	1	1
pdxB	1	1	1	1	1	1	1	1	1	1
serC	1	1	1	1	1	1	1	1	1	1
pdxA	1	1	1	1	1	1	1	1	1	1
pdxJ	0	0	0	0	0	0	0	0	0	0
pdxH	1	1	1	1	1	1	1	1	1	1
Biotin
bioC	1	1	1	1	1	1	1	1	1	1
bioH	1	1	1	1	1	1	1	1	1	1
bioF	1	1	1	1	1	1	1	1	1	1
bioA	1	1	1	1	1	1	1	1	1	1
bioD	1	1	1	1	1	1	1	1	1	1
bioB	1	1	1	1	1	1	1	1	1	1
fabG	1	1	1	1	1	1	1	1	1	1
fabZ	1	1	1	1	1	1	1	1	1	1
fabI	0	0	0	0	0	0	0	0	1	1
fabV	1	1	1	1	1	1	1	1	1	1
Folic Acid (B9)
folE	1	1	1	1	1	1	1	1	1	1
folB	1	1	1	1	1	1	1	1	1	1
folK	1	1	1	1	1	1	1	1	1	1
folP	1	1	1	1	1	1	1	1	1	1
folC	1	1	1	1	1	1	1	1	1	1
folA	1	1	1	1	1	1	1	1	1	1
pabA	1	1	1	1	1	1	1	1	1	1
pabB	1	1	1	1	1	1	0	1	1	1
pabC	1	1	1	1	1	1	0	1	1	1
Flavin adenine dinucleotide
ribF	1	1	1	1	1	1	1	1	1	1
Coenzyme A
coaA	1	1	1	1	1	1	1	1	1	1
coaBC	1	1	1	1	1	1	1	1	1	1
coaD	1	1	1	1	1	1	1	1	1	1
coaE	1	1	1	1	1	1	0	1	1	1
Glicolysis/gluconeogenesis
pgi	0	0	0	0	1	1	0	0	1	1
pfkA	1	1	1	1	1	1	1	1	1	1
fbaA	1	1	1	1	1	1	1	1	1	1
tpiA	1	1	1	1	1	1	1	1	1	1
epd(gapB)	1	1	1	1	1	1	1	1	1	1
pgk	1	1	1	1	1	1	1	1	1	1
gpmM	1	1	1	1	1	1	1	0	1	1
eno	1	1	1	1	1	1	1	1	1	1
pykA	1	1	1	1	1	1	1	1	1	1
ppsA	1	1	1	1	1	1	1	1	1	1
mdh	0	1	1	0	1	1	1	1	1	1
maeA	0	0	0	0	0	0	0	0	1	1
pck	1	1	1	1	1	1	1	1	1	1
Oxidative phosphorylation
cydA	0	0	0	0	0	0	0	0	1	1
cydB	0	0	0	0	0	0	0	0	1	1
cydX	0	0	0	0	0	0	0	0	1	1
nuoA	1	1	1	1	1	1	1	1	1	1
nuoH	1	1	1	1	1	1	1	1	1	1
nuoJ	1	1	1	1	1	1	1	1	1	1
nuoK	1	1	1	1	1	1	1	1	1	1
nuoL	1	1	1	1	1	1	1	1	1	1
nuoM	1	1	1	1	1	1	1	1	1	1
nuoN	1	1	1	1	1	1	1	1	1	1
nuoB	1	1	1	1	1	1	1	1	1	1
nuoC	1	1	1	1	1	1	1	1	1	1
nuoD	1	1	1	1	1	1	1	1	1	1
nuoE	1	1	1	1	1	1	1	1	1	1
nuoF	1	1	1	1	1	1	1	1	1	1
nuoG	1	1	1	1	1	1	1	1	1	1
nuoI	1	1	1	1	1	1	1	1	1	1
cyoD	1	1	1	1	1	1	1	1	1	1
cyoC	1	1	1	1	1	1	1	1	1	1
cyoB	1	1	1	1	1	1	1	1	1	1
cyoA	1	1	1	1	1	1	1	1	1	1
sdhC	1	1	1	1	1	1	1	1	1	1
sdhD	1	1	1	1	1	1	1	1	1	1
sdhB	1	1	1	1	1	1	1	1	1	1
sdhA	1	1	1	1	1	1	1	1	1	1
Krebs cycle
glta	0	1	1	1	1	1	1	1	1	1
acnA	1	1	1	1	1	1	1	1	1	1
icd	1	1	1	1	1	1	1	1	1	1
sucA	1	1	1	1	1	1	1	1	1	1
sucB	1	1	1	1	1	1	1	1	1	1
lpdA	1	1	1	1	1	1	1	1	1	1
sucD	1	1	1	1	1	1	1	1	1	1
sucC	1	1	1	1	1	1	1	1	1	1
sdhA	1	1	1	1	1	1	1	1	1	1
sdhB	1	1	1	1	1	1	1	1	1	1
sdhC	1	1	1	1	1	1	1	1	1	1
sdhD	1	1	1	1	1	1	1	1	1	1
fumC	1	1	1	1	1	1	1	1	1	1
Pentose phosphate pathway
zwf	0	0	0	0	0	0	0	0	0	0
pgl	0	0	0	0	0	0	0	0	0	0
gnd	0	0	0	0	0	0	0	0	0	0
rpe	1	1	1	1	1	1	1	1	1	1
rpiA	1	1	1	1	1	1	1	1	1	1
tkt	1	1	1	1	1	1	1	1	1	1
tal	0	0	0	0	0	0	0	0	0	0
Peptidoglycan
murA	1	1	1	1	1	1	1	1	1	1
murI	1	1	1	1	1	1	1	1	1	1
ddl	1	1	1	1	1	1	1	1	1	1
murB	1	1	1	1	1	1	1	1	1	1
murC	1	1	1	1	1	1	1	1	1	1
murD	1	1	1	1	1	1	1	1	1	1
murE	1	1	1	1	1	1	1	1	1	1
murF	1	1	1	1	1	1	1	1	1	1
mraY	1	1	1	1	1	1	1	1	1	1
murG	1	1	1	1	1	1	1	1	1	1
murJ	1	1	1	1	1	1	1	1	1	1
glmS	1	1	1	1	1	1	1	1	1	1
glmM	1	1	1	1	1	1	1	1	1	1
glmU	1	1	1	1	1	1	1	1	1	1
Lipopolysaccharide (core)
lpxA	1	1	1	0	1	1	1	1	1	1
kdsD	1	1	1	1	1	1	1	1	1	1
kdsA	1	1	1	0	1	1	1	1	1	1
kdsC	1	1	1	0	1	1	0	0	1	1
kdsB	1	1	1	0	1	1	1	0	1	1
lpxC	1	1	1	0	1	1	1	1	1	1
lpxD	1	1	1	0	1	1	1	1	1	1
lpxH	1	1	1	0	1	1	1	1	1	1
lpxB	1	1	1	0	1	1	1	1	1	1
lpxK	1	1	1	0	1	1	1	1	1	1
waaA	1	1	1	0	1	1	1	1	1	1
Glycine
GlyA	1	1	1	0	1	1	1	1	1	1
Chorismate
aroG	1	1	1	1	1	1	1	1	1	1
aroB	1	1	1	1	1	1	1	1	1	1
aroD	1	1	1	1	1	1	1	0	1	1
aroE	1	1	1	1	1	1	1	1	1	1
aroK	1	1	1	1	1	1	1	1	1	1
aroA	1	1	1	1	1	1	1	1	1	1
aroC	1	1	1	1	1	1	1	1	1	1
Tryptophan
trpE	1	1	1	1	1	1	0	1	1	1
pabA	1	1	1	1	1	1	0	1	1	1
trpD	0	0	0	0	0	0	0	0	0	0
trpBF	0	0	0	0	0	0	0	0	1	1
trpC	0	0	0	0	0	0	0	0	1	1
trpA	0	0	0	0	0	0	0	0	1	1
Tyrosine
tyrA	0	0	0	0	0	0	0	0	1	1
tyrB	0	0	0	0	0	0	0	0	0	0
Phenylalanine
pheA	0	0	0	0	0	0	0	0	0	0
ilvE	1	1	1	1	1	1	0	1	1	1
Aspartate
aspC	0	0	0	0	0	0	0	0	0	0
Serine
serA	0	0	0	0	0	0	0	0	1	1
serC	1	1	1	1	1	1	1	1	1	1
serB	0	0	0	0	0	0	0	0	1	1
Cysteine
cysE	0	0	0	0	0	0	0	0	0	0
cysM	0	0	0	0	0	0	0	0	0	0
grxA	0	0	0	0	0	0	0	0	0	0
Homoserine
lysC	1	1	1	1	0	1	1	1	1	1
asd	1	1	1	1	1	1	1	1	1	1
Threonine
thrB	0	0	0	0	0	0	0	0	0	0
thrC	0	0	0	0	0	0	0	0	0	0
Isoleucine
ilvA	0	0	0	0	0	0	0	0	0	0
ilvI	0	0	0	0	0	0	0	0	0	0
ilvH	0	0	0	0	0	0	0	0	0	0
ilvB	0	0	0	0	0	0	0	0	1	0
ilvN	0	0	0	0	0	0	0	0	0	0
ilvC	0	0	0	0	0	0	0	0	0	0
ilvD	0	0	0	0	0	0	0	0	0	0
Leucine
leuA	0	0	0	0	1	0	0	0	1	1
leuC	0	0	0	0	0	0	0	0	0	0
leuD	0	0	0	0	0	0	0	0	0	0
dmlA	0	0	0	0	0	0	0	0	0	0
leuB	0	0	0	0	0	0	0	0	0	0
Alanine
avtA	0	0	0	0	0	0	0	0	0	0
alaA	0	0	0	0	0	0	0	0	0	0
alaC	0	0	0	0	0	0	0	0	0	0
iscS	1	1	1	1	1	1	1	1	1	1
sufS/csdB	1	1	1	1	1	1	1	1	1	1
Methionine
metA	0	0	0	0	0	0	0	0	0	0
metB	0	0	0	0	0	0	0	0	1	1
malY	0	0	0	0	0	0	0	0	0	0
metC	0	0	0	0	0	0	0	0	1	1
metH	0	0	0	0	0	0	0	0	0	0
metE	0	0	0	0	0	0	0	0	1	1
Arginine
argA	0	0	0	0	0	0	0	0	0	0
argB	0	0	0	0	0	0	0	0	0	0
argC	0	0	0	0	0	0	0	0	0	0
gabT	0	0	0	0	0	0	0	0	0	0
argD	0	0	0	0	0	0	0	0	0	0
argF	0	0	0	0	0	0	0	0	0	0
argI	0	0	0	0	0	0	0	0	0	0
argG	0	0	0	0	0	0	0	0	0	0
argH	0	0	0	0	0	0	0	0	0	0
Asparagine
asnB	0	0	0	0	1	1	0	0	1	1
Glutamate
glt	0	0	0	0	0	0	0	0	1	1
Glutamine
glnA	0	0	0	0	0	0	0	0	1	1
Histidine
hisG	0	0	0	0	0	0	0	0	0	0
hisI	0	0	0	0	0	0	0	0	0	0
hisA	0	0	0	0	0	0	0	0	0	0
hisH	0	0	0	0	0	0	0	0	0	0
hisF	0	0	0	0	0	0	0	0	0	0
hisB	0	0	0	0	0	0	0	0	1	1
hisD	0	0	0	0	0	0	0	0	0	0
Lysine and diaminopimelate
lysC	1	1	1	1	1	1	1	1	1	1
asd	1	1	1	1	1	1	1	1	1	1
dapA	1	1	1	1	1	1	1	0	1	1
dapB	1	1	1	1	1	1	1	1	1	1
dapD	1	1	1	1	1	1	1	1	1	1
serC	1	1	1	1	1	1	1	1	1	1
dapE	1	1	1	1	1	0	1	1	1	1
dapF	1	1	1	1	1	1	1	1	1	1
lysA	0	0	0	0	0	0	0	0	0	0
Proline
proB	0	0	0	0	0	0	0	0	0	0
proA	0	0	0	0	0	0	0	0	0	0
proC	0	0	0	0	1	1	1	1	1	1
Fatty Acids
fabH	1	1	1	1	1	1	1	1	1	1
fabB	1	1	1	1	1	1	1	1	1	1
fabF	1	1	1	1	1	1	1	1	1	1
fabG	1	1	1	1	1	1	1	1	1	1
fabZ	1	1	1	1	1	1	1	1	1	1
fabA	0	0	0	0	0	0	0	0	1	1
fabI	0	0	0	0	0	0	0	0	1	1
Purines
purF	1	1	1	1	0	0	0	0	1	1
purD	1	1	1	1	0	0	0	0	1	1
purN	1	1	1	1	0	0	0	0	1	1
purL	1	1	1	1	0	0	0	0	1	1
purM	1	1	1	1	0	0	0	0	1	1
purE	1	1	1	1	0	0	0	0	1	1
purC	1	1	1	1	0	0	0	0	1	1
purB	1	1	1	1	1	1	1	1	1	1
purH	1	1	1	1	0	0	0	0	1	1
guaB	1	1	1	1	1	1	1	1	1	1
guaA	1	1	1	1	1	1	1	1	1	1
gmk	1	1	1	1	1	1	1	1	1	1
purA	1	1	1	1	1	1	1	1	1	1
purB	1	1	1	1	1	1	1	1	1	1
adk	1	1	1	1	1	1	1	1	1	1
nrdA	1	1	1	1	1	1	1	1	1	1
nrdB	1	1	1	1	1	1	1	0	1	1
ndk	1	1	1	1	1	1	1	1	1	1
Pyrimidines
carB	1	1	1	1	1	1	1	1	1	1
carA	1	1	1	1	1	1	1	1	1	1
pyrB	1	1	1	1	1	1	1	1	1	1
pyrC	1	1	1	1	1	1	1	1	1	1
pyrD	1	1	1	1	1	1	1	1	1	1
pyrE	1	1	1	1	1	1	1	1	1	1
pyrF	1	1	1	1	1	1	1	0	1	1
pyrH	1	1	1	1	1	1	1	1	1	1
pyrG	1	1	1	1	1	1	1	1	1	1
Sec translocon
secA	1	1	1	1	1	1	1	0	1	1
secB	0	1	1	1	1	1	1	1	1	1
secY	1	1	1	1	1	1	1	1	1	1
secE	1	1	1	1	1	0	1	1	1	1
secG	1	1	1	1	1	1	1	1	1	1
secD	1	1	1	1	1	1	1	1	1	1
secF	1	1	1	1	1	1	1	1	1	1
yajC	1	1	1	1	1	1	1	1	1	1
DNA Repair
mutS	0	0	0	0	1	1	1	0	1	1
mutL	0	0	0	0	1	1	1	1	1	1
mutY	1	1	1	1	1	1	1	0	1	1
sbcB/exo1	0	0	0	0	0	0	0	0	1	1
uvrD	1	0	1	1	1	1	1	1	1	1
ssb	1	1	1	1	1	1	1	1	1	1
xseA	1	0	0	0	0	0	0	0	1	1
xseB	1	0	0	0	1	1	0	0	1	1
uvrA	0	0	0	0	1	1	0	1	1	1
uvrB	0	0	0	0	1	1	1	0	1	1
uvrC	0	0	0	0	1	1	1	1	1	1
recA	1	1	1	1	1	1	0	0	1	1
addB	1	0	0	0	1	1	1	1	1	1
addA	1	0	0	0	1	1	1	1	1	1
recJ	1	1	1	1	1	1	1	1	1	1
recF	1	1	1	1	1	0	0	0	1	1
recO	1	1	1	1	1	1	0	0	1	1
recR	1	1	1	1	1	1	0	0	1	1
ruvA	1	1	1	1	1	1	0	0	1	1
ruvB	1	1	1	1	1	1	1	0	1	1
ruvC	1	1	1	1	1	1	0	0	1	1
recG	1	1	1	1	1	1	0	0	1	1
umuC	0	0	0	0	0	0	0	0	1	1
umuD	0	0	0	0	0	0	0	0	0	0
ligA	1	1	1	1	1	1	1	0	1	1
priA	1	1	1	1	1	1	1	1	1	1
